# Chromatin interaction maps identify Wnt responsive *cis*-regulatory elements coordinating *Paupar-Pax6* expression in neuronal cells

**DOI:** 10.1101/2021.05.18.442939

**Authors:** Ioanna Pavlaki, Michael Shapiro, Giuseppina Pisignano, Jelena Telenius, Silvia Muñoz Descalzo, Robert J. Williams, Jim R. Hughes, Keith W. Vance

## Abstract

Central nervous system-expressed long non-coding RNAs (lncRNAs) are often located in the genome close to protein coding genes involved in transcriptional control. Such lncRNA-protein coding gene pairs are frequently temporally and spatially co-expressed in the nervous system and are predicted to act together to regulate neuronal development and function. Although some of these lncRNAs also bind and modulate the activity of the encoded transcription factors, the regulatory mechanisms controlling co-expression of neighbouring lncRNA-protein coding genes remain unclear. Here, we used high resolution NG Capture-C to map the *cis*-regulatory interaction landscape of the key neuro-developmental *Paupar-Pax6* lncRNA-mRNA locus. The results defined chromatin architecture changes associated with high *Paupar-Pax6* expression in neurons and identified both promoter selective as well as shared *cis*-regulatory interactions with the *Paupar* and *Pax6* promoters involved in regulating *Paupar-Pax6* co-expression in neuronal cells. The TCF7L2 transcription factor, a major regulator of chromatin architecture and effector of the Wnt signalling pathway, binds to a subset of these candidate *cis*-regulatory elements to coordinate *Paupar* and *Pax6* co-expression. We identify a functional TCF7L2 bound *cis*-regulatory element within the *Paupar* gene, suggesting that the *Paupar* DNA locus itself regulates *Pax6* expression in addition to its previously described transcript-dependent modes of action. Our work provides important insights into the chromatin interactions, signalling pathways and transcription factors controlling co-expression of adjacent lncRNAs and protein coding genes in the brain.
