## Supplemental Tables for "Chromatin interaction maps identify Wnt responsive *cis*-regulatory elements coordinating *Paupar-Pax6* expression in neuronal cells"

### Sheet: S1 Table
S1 Table: Determination of ligation and capture frequencies for NG Capture-C experiment
Library	Mapped fragments	Capture-containing reads entering analysis	Capture-and-reporter-containing reads entering analysis
Neu_1	24338797	9054916	2909774
Neu_2	20809213	7883527	2240099
ESC_1	31851798	12891663	4267849
ESC_2	19066271	7592251	1862903
NSC_1	12758354	4826167	1032113
NSC_2	25178458	9557814	2819356
N2A_1	13501231	4702648	1592115
N2A_2	21083867	7322234	2307236
		reads w/ captures per mapped fragments	reads w/ reporters & captures per reads w/ captures
		0.372036	0.321347
		0.378848	0.284149
		0.404739	0.331055
		0.398203	0.245369
		0.378275	0.213858
		0.379603	0.294979
		0.348313	0.338557
		0.347291	0.3151
		0.375913	0.293052
		37.6% capture frequency ie. 37.6% mapped	29.3% of captured fragments ligated to a reporter
		reads contain a bait	(ligation frequency)

### Sheet: S2 Table
S2 Table: Number of unique interactions with each promoter viewpoint
Library	PauparTSS	PAX6 P1	PAX6 P0	SOX2TSS
Neu_1	43167	40020	40974	43662
Neu_2	28307	23501	25530	26285
NSC_1	12714	11686	11033	11835
NSC_2	37672	32266	31652	34489
N2A_1	29797	29429	27261	22971
N2A_2	38066	36599	33009	27867
ESC_1	71649	60331	64538	76958
ESC_2	28085	23167	25167	29330

### Sheet: S3 Table
S3 Table: Genome coordinates of significant replicated fragments for each viewpoint (Mouse GRCm38/mm10)
replicatedFragmentsPauparTSS_ESC	start	end
chr2	105607338	105607682
chr2	105644655	105645045
chr2	105645048	105645141
chr2	105645144	105645310
chr2	105648314	105648689
chr2	105648692	105649290
chr2	105649293	105650189
chr2	105650192	105651084
chr2	105652488	105653414
chr2	105653417	105653519
chr2	105653522	105653694
chr2	105654136	105654148
chr2	105654151	105654450
chr2	105654558	105655577
chr2	105655580	105655637
chr2	105655640	105655678
chr2	105655681	105656047
chr2	105656067	105656440
chr2	105656443	105656693
chr2	105656696	105659412
chr2	105659415	105660479
chr2	105662321	105663389
chr2	105663392	105663974
chr2	105663977	105664901
chr2	105664904	105665101
chr2	105665104	105665138
chr2	105665141	105665908
chr2	105665911	105666044
chr2	105666047	105666283
chr2	105666286	105667005
chr2	105667008	105667357
chr2	105667360	105667488
chr2	105667491	105668074
chr2	105668077	105668457
chr2	105668460	105668578
chr2	105668964	105669386
chr2	105669389	105670045
chr2	105670048	105670111
chr2	105670522	105670901
chr2	105670904	105670937
chr2	105670940	105671150
chr2	105671153	105672145
chr2	105673026	105673517
chr2	105673520	105673656
chr2	105674090	105674910
chr2	105675748	105676186
chr2	105676669	105677015
chr2	105679276	105679717
chr2	105681331	105681936
chr8	10960473	10960518
chr8	10960521	10960544
chr8	10960547	10960705
chr8	116546603	116548276
replicatedFragmentsPauparTSS_N2A	start	end
chr2	105644655	105645045
chr2	105645048	105645141
chr2	105645144	105645310
chr2	105647998	105648263
chr2	105648314	105648689
chr2	105650192	105651084
chr2	105651087	105651355
chr2	105653417	105653519
chr2	105653522	105653694
chr2	105653697	105653746
chr2	105653749	105653917
chr2	105653920	105654101
chr2	105654136	105654148
chr2	105654151	105654450
chr2	105654453	105654555
chr2	105654558	105655577
chr2	105655640	105655678
chr2	105655681	105656047
chr2	105656050	105656064
chr2	105656067	105656440
chr2	105656443	105656693
chr2	105656696	105659412
chr2	105659415	105660479
chr2	105662321	105663389
chr2	105663392	105663974
chr2	105663977	105664901
chr2	105664904	105665101
chr2	105665104	105665138
chr2	105665141	105665908
chr2	105665911	105666044
chr2	105666047	105666283
chr2	105666286	105667005
chr2	105667008	105667357
chr2	105667360	105667488
chr2	105667491	105668074
chr2	105668077	105668457
chr2	105668460	105668578
chr2	105668581	105668961
chr2	105669389	105670045
chr2	105670114	105670519
chr2	105670940	105671150
chr2	105671153	105672145
chr2	105673520	105673656
chr2	105673659	105673924
chr2	105674090	105674910
replicatedFragmentsPauparTSS_Neuron	start	end
chr2	105648314	105648689
chr2	105648692	105649290
chr2	105649293	105650189
chr2	105650192	105651084
chr2	105651087	105651355
chr2	105651358	105651685
chr2	105652059	105652485
chr2	105652488	105653414
chr2	105653522	105653694
chr2	105653749	105653917
chr2	105654151	105654450
chr2	105654453	105654555
chr2	105654558	105655577
chr2	105655580	105655637
chr2	105655640	105655678
chr2	105655681	105656047
chr2	105656050	105656064
chr2	105656067	105656440
chr2	105656443	105656693
chr2	105656696	105659412
chr2	105659415	105660479
chr2	105662321	105663389
chr2	105663392	105663974
chr2	105663977	105664901
chr2	105664904	105665101
chr2	105665104	105665138
chr2	105665141	105665908
chr2	105665911	105666044
chr2	105666047	105666283
chr2	105666286	105667005
chr2	105667008	105667357
chr2	105667360	105667488
chr2	105667491	105668074
chr2	105668077	105668457
chr2	105668964	105669386
chr2	105669389	105670045
chr2	105670048	105670111
chr2	105670114	105670519
chr2	105670940	105671150
chr2	105671153	105672145
chr4	124657117	124658696
chr8	10960473	10960518
chr8	10960521	10960544
chr8	10960547	10960705
chr8	116546603	116548276
replicatedFragmentsPauparTSS_NSC	start	end
chr2	105648692	105649290
chr2	105652059	105652485
chr2	105652488	105653414
chr2	105653417	105653519
chr2	105653522	105653694
chr2	105654558	105655577
chr2	105655580	105655637
chr2	105655640	105655678
chr2	105655681	105656047
chr2	105656050	105656064
chr2	105656067	105656440
chr2	105656443	105656693
chr2	105656696	105659412
chr2	105659415	105660479
chr2	105662321	105663389
chr2	105663392	105663974
chr2	105663977	105664901
chr2	105664904	105665101
chr2	105665141	105665908
chr2	105665911	105666044
chr2	105666047	105666283
chr2	105666286	105667005
chr2	105667008	105667357
chr2	105667360	105667488
chr2	105667491	105668074
chr2	105668077	105668457
chr2	105668460	105668578
chr4	68890780	68891815
chr4	68891818	68893902
chr8	10960473	10960518
chr8	10960521	10960544
chr8	116546603	116548276
replicatedFragmentsPAX6P1_ESC	start	end
chr2	105659415	105660479
chr2	105662321	105663389
chr2	105665141	105665908
chr2	105666286	105667005
chr2	105667008	105667357
chr2	105667491	105668074
chr2	105668077	105668457
chr2	105668964	105669386
chr2	105669389	105670045
chr2	105670048	105670111
chr2	105670114	105670519
chr2	105670522	105670901
chr2	105670904	105670937
chr2	105670940	105671150
chr2	105671153	105672145
chr2	105672148	105673023
chr2	105673026	105673517
chr2	105673520	105673656
chr2	105673659	105673924
chr2	105673927	105674039
chr2	105676669	105677015
chr2	105677018	105677133
chr2	105677136	105677381
chr2	105677384	105677507
chr2	105677510	105678088
chr2	105678091	105679273
chr2	105679276	105679717
chr2	105679720	105679849
chr2	105679979	105680112
chr2	105680115	105680270
chr2	105680273	105680436
chr2	105680439	105680917
chr2	105680920	105681152
chr2	105681155	105681273
chr2	105681276	105681328
chr2	105681331	105681936
chr2	105681939	105682076
chr2	105682373	105682959
chr2	105682962	105683901
chr2	105683904	105683961
chr2	105683964	105685465
chr2	105685503	105686521
chr4	103636974	103637240
chr4	103637243	103637756
chr8	10960473	10960518
chr8	10960521	10960544
chr8	116546603	116548276
replicatedFragmentsPAX6P1_N2A	start	end
chr2	105654558	105655577
chr2	105668077	105668457
chr2	105668964	105669386
chr2	105669389	105670045
chr2	105670940	105671150
chr2	105671153	105672145
chr2	105672148	105673023
chr2	105673026	105673517
chr2	105673520	105673656
chr2	105673659	105673924
chr2	105676669	105677015
chr2	105677018	105677133
chr2	105677136	105677381
chr2	105677384	105677507
chr2	105677510	105678088
chr2	105678091	105679273
chr2	105679276	105679717
chr2	105679852	105679976
chr2	105679979	105680112
chr2	105680115	105680270
chr2	105680273	105680436
chr2	105680439	105680917
chr2	105681939	105682076
chr2	105682079	105682225
chr2	105683964	105685465
chr2	105688053	105688131
chr2	105688134	105688235
replicatedFragmentsPAX6P1_Neuron	start	end
chr1	150239155	150241351
chr2	105668964	105669386
chr2	105669389	105670045
chr2	105670048	105670111
chr2	105670114	105670519
chr2	105670522	105670901
chr2	105670940	105671150
chr2	105671153	105672145
chr2	105672148	105673023
chr2	105673026	105673517
chr2	105673520	105673656
chr2	105673659	105673924
chr2	105676669	105677015
chr2	105677018	105677133
chr2	105677136	105677381
chr2	105677384	105677507
chr2	105677510	105678088
chr2	105678091	105679273
chr2	105679276	105679717
chr2	105679720	105679849
chr2	105679852	105679976
chr2	105680115	105680270
chr2	105680273	105680436
chr2	105680439	105680917
chr2	105680920	105681152
chr2	105681155	105681273
chr2	105681276	105681328
chr2	105681331	105681936
chr2	105682079	105682225
chr2	105682228	105682343
chr2	105682373	105682959
chr2	105682962	105683901
chr2	105683904	105683961
chr2	105683964	105685465
chr2	105687508	105687980
chr4	103636974	103637240
chr4	103637243	103637756
chr8	10960473	10960518
chr8	10960521	10960544
chr8	10960547	10960705
chr8	116546603	116548276
replicatedFragmentsPAX6P1_NSC	start	end
chr2	105667491	105668074
chr2	105669389	105670045
chr2	105670048	105670111
chr2	105670114	105670519
chr2	105670522	105670901
chr2	105670940	105671150
chr2	105671153	105672145
chr2	105672148	105673023
chr2	105673026	105673517
chr2	105673520	105673656
chr2	105673659	105673924
chr2	105677018	105677133
chr2	105677136	105677381
chr2	105677384	105677507
chr2	105677510	105678088
chr2	105678091	105679273
chr2	105679276	105679717
chr2	105679720	105679849
chr2	105679852	105679976
chr2	105679979	105680112
chr2	105680115	105680270
chr2	105680273	105680436
chr2	105680439	105680917
chr2	105680920	105681152
chr2	105681331	105681936
chr2	105681939	105682076
chr2	105682079	105682225
chr2	105682228	105682343
chr2	105682373	105682959
chr2	105682962	105683901
chr2	105683964	105685465
chr2	105687508	105687980
chr4	103636974	103637240
chr4	103637243	103637756
chr8	10960473	10960518
chr8	10960521	10960544
chr8	10960547	10960705
chr8	116546603	116548276
replicatedFragmentsPAX6P0_ESC	start	end
chr2	105661864	105662011
chr2	105662014	105662053
chr2	105662056	105662221
chr2	105662224	105662318
chr2	105662321	105663389
chr2	105663392	105663974
chr2	105663977	105664901
chr2	105664904	105665101
chr2	105665104	105665138
chr2	105665141	105665908
chr2	105665911	105666044
chr2	105666047	105666283
chr2	105666286	105667005
chr2	105667008	105667357
chr2	105667360	105667488
chr2	105669389	105670045
chr2	105670048	105670111
chr2	105670114	105670519
chr2	105670522	105670901
chr2	105670904	105670937
chr2	105670940	105671150
chr2	105671153	105672145
chr2	105672148	105673023
chr2	105673026	105673517
chr2	105673520	105673656
chr2	105673659	105673924
chr2	105673927	105674039
chr2	105674042	105674087
chr2	105674090	105674910
chr2	105674913	105675180
chr2	105677136	105677381
chr2	105678091	105679273
chr2	105687508	105687980
chr4	124657117	124658696
chr8	10960473	10960518
chr8	10960521	10960544
chr8	10960547	10960705
chr8	116546603	116548276
replicatedFragmentsPAX6P0_N2A	start	end
chr2	105655681	105656047
chr2	105659415	105660479
chr2	105661864	105662011
chr2	105662014	105662053
chr2	105662056	105662221
chr2	105662224	105662318
chr2	105662321	105663389
chr2	105663977	105664901
chr2	105664904	105665101
chr2	105665104	105665138
chr2	105665141	105665908
chr2	105665911	105666044
chr2	105666047	105666283
chr2	105666286	105667005
chr2	105667008	105667357
chr2	105667360	105667488
chr2	105669389	105670045
chr2	105670048	105670111
chr2	105670114	105670519
chr2	105670522	105670901
chr2	105670904	105670937
chr2	105670940	105671150
chr2	105671153	105672145
chr2	105672148	105673023
chr2	105673026	105673517
chr2	105673520	105673656
chr2	105673927	105674039
chr2	105674042	105674087
chr2	105674090	105674910
chr2	105676189	105676666
replicatedFragmentsPAX6P0_Neuron	start	end
chr2	105654558	105655577
chr2	105659415	105660479
chr2	105661864	105662011
chr2	105662056	105662221
chr2	105662224	105662318
chr2	105662321	105663389
chr2	105663392	105663974
chr2	105663977	105664901
chr2	105664904	105665101
chr2	105665104	105665138
chr2	105665141	105665908
chr2	105665911	105666044
chr2	105666047	105666283
chr2	105666286	105667005
chr2	105667008	105667357
chr2	105667360	105667488
chr2	105669389	105670045
chr2	105670048	105670111
chr2	105670114	105670519
chr2	105670522	105670901
chr2	105670904	105670937
chr2	105670940	105671150
chr2	105671153	105672145
chr2	105672148	105673023
chr2	105673026	105673517
chr2	105673520	105673656
chr2	105673659	105673924
chr2	105673927	105674039
chr4	124657117	124658696
chr8	10960473	10960518
chr8	10960521	10960544
chr8	116546603	116548276
replicatedFragmentsPAX6P0_NSC	start	end
chr2	105659415	105660479
chr2	105660482	105660582
chr2	105660585	105660701
chr2	105661864	105662011
chr2	105662056	105662221
chr2	105662224	105662318
chr2	105662321	105663389
chr2	105663392	105663974
chr2	105663977	105664901
chr2	105664904	105665101
chr2	105665104	105665138
chr2	105665141	105665908
chr2	105665911	105666044
chr2	105666047	105666283
chr2	105666286	105667005
chr2	105667008	105667357
chr2	105669389	105670045
chr2	105670048	105670111
chr2	105670114	105670519
chr2	105670522	105670901
chr2	105670904	105670937
chr2	105670940	105671150
chr2	105671153	105672145
chr2	105672148	105673023
chr2	105673026	105673517
chr2	105673659	105673924
chr2	105674042	105674087
chr2	105674090	105674910
chr2	105674913	105675180
chr2	105675748	105676186
chr8	10960473	10960518
chr8	10960521	10960544
chr8	10960547	10960705
chr8	116546603	116548276
replicatedFragmentsSOX2TSS_ESC	start	end
chr3	34638627	34638884
chr3	34639358	34639757
chr3	34641444	34641974
chr3	34643210	34643370
chr3	34643373	34643416
chr3	34643419	34643553
chr3	34643556	34644465
chr3	34644468	34644594
chr3	34644597	34644732
chr3	34644753	34645096
chr3	34645099	34647001
chr3	34651243	34651586
chr3	34651589	34651673
chr3	34651676	34652545
chr3	34652548	34653338
chr3	34653341	34653715
chr3	34653718	34655367
chr3	34655370	34655857
chr3	34655860	34656483
chr3	34656486	34657580
chr3	34657583	34658365
chr3	34658368	34658485
chr3	34658488	34659537
chr3	34660395	34661975
chr3	34664254	34664565
chr3	34666321	34667100
chr3	34754820	34755498
chr3	34755501	34756061
chr3	34756064	34758280
chr3	34758283	34758311
chr3	34758314	34758813
chr3	34758816	34759119
chr3	34759142	34759211
chr3	34759214	34759832
chr3	34759835	34760008
chr3	34765575	34766829
chr3	34773125	34773191
chr3	35110017	35110505
chr3	35402555	35402790
chr8	10960473	10960518
chr8	10960521	10960544
chr8	10960547	10960705
chr8	116546603	116548276
replicatedFragmentsSOX2TSS_N2A	start	end
chr3	34638887	34639112
chr3	34639115	34639159
chr3	34639760	34640062
chr3	34640065	34641441
chr3	34641444	34641974
chr3	34642705	34642830
chr3	34642833	34643021
chr3	34643210	34643370
chr3	34643373	34643416
chr3	34643419	34643553
chr3	34643556	34644465
chr3	34644468	34644594
chr3	34644753	34645096
chr3	34651243	34651586
chr3	34651589	34651673
chr3	34651676	34652545
chr3	34652548	34653338
chr3	34653341	34653715
chr3	34653718	34655367
chr3	34655370	34655857
chr3	34655860	34656483
chr3	34656486	34657580
chr3	34657583	34658365
chr3	34658488	34659537
chr8	10960473	10960518
chr8	10960521	10960544
chr8	10960547	10960705
replicatedFragmentsSOX2TSS_Neuron	start	end
chr2	42749432	42752096
chr3	34641444	34641974
chr3	34643210	34643370
chr3	34643419	34643553
chr3	34643556	34644465
chr3	34644468	34644594
chr3	34644735	34644750
chr3	34644753	34645096
chr3	34651243	34651586
chr3	34651589	34651673
chr3	34651676	34652545
chr3	34652548	34653338
chr3	34653341	34653715
chr3	34653718	34655367
chr3	34655370	34655857
chr3	34655860	34656483
chr3	34656486	34657580
chr3	34657583	34658365
chr3	34658368	34658485
chr3	34658488	34659537
chr3	34659540	34660266
chr3	34660395	34661975
chr3	34664254	34664565
chr3	34664568	34665371
chr3	34665374	34665630
chr3	34665633	34666318
chr3	34666321	34667100
chr3	35479806	35479955
chr8	10960473	10960518
chr8	10960521	10960544
chr8	116546603	116548276
replicatedFragmentsSOX2TSS_NSC	start	end
chr3	34641444	34641974
chr3	34642045	34642659
chr3	34642833	34643021
chr3	34643210	34643370
chr3	34643419	34643553
chr3	34643556	34644465
chr3	34644468	34644594
chr3	34644597	34644732
chr3	34644735	34644750
chr3	34644753	34645096
chr3	34651243	34651586
chr3	34651589	34651673
chr3	34651676	34652545
chr3	34652548	34653338
chr3	34653341	34653715
chr3	34661978	34662137
chr3	34662140	34664251
chr3	34664254	34664565
chr3	34687822	34688054
chr3	35479600	35479639
chr3	35479642	35479719
chr3	35479806	35479955
chr8	10960473	10960518
chr8	10960521	10960544
chr8	116546603	116548276

### Sheet: S4 Table
S4 Table: Interactions between the indicated viewpoints and reporter fragments that overlap the Paupar genomic locus
viewpoint	cellType	fragmentAddress (mm10)
PauparTSS	ESC	chr2:105656696-105659412
PauparTSS	ESC	chr2:105659415-105660479
PauparTSS	NSC	chr2:105656696-105659412
PauparTSS	NSC	chr2:105659415-105660479
PauparTSS	Neuron	chr2:105656696-105659412
PauparTSS	Neuron	chr2:105659415-105660479
PauparTSS	N2A	chr2:105656696-105659412
PauparTSS	N2A	chr2:105659415-105660479
PAX6TSSPAX6P0	NSC	chr2:105659415-105660479
PAX6TSSPAX6P0	NSC	chr2:105660482-105660582
PAX6TSSPAX6P0	NSC	chr2:105660585-105660701
PAX6TSSPAX6P0	Neuron	chr2:105659415-105660479
PAX6TSSPAX6P0	N2A	chr2:105659415-105660479
PAX6P1	ESC	chr2:105659415-105660479

### Sheet: S5 Table
S5 Table: Number of replicated interactions in different cell types
Viewpoint	Only in neuronal cells	Only in ES cells	In all cells	Total
Paupar	14	8	45	67
Pax6 P0	7	3	35	45
Pax6 P1	9	8	39	56
Total	30	19	119	168

### Sheet: S6 Table
S6 Table: BiFa analysis identification of TCF7L2/TCF4 motifs
Identifier	Name	Strand	Sequence	Value	Score	fragmentAddress	motifAddress
MA-05231	TCF7L2	1	TTACTTGAAAGTAG	0.0161	819	chr2:105668582-105668961	chr2:105668619-105668632
MA-05231	TCF7L2	-1	GGACTTTGATTTTC	0.242	15991	chr2:105647999-105648263	chr2:105648024-105648037
MA-05231	TCF7L2	1	CGAGATGAAAGCAA	0.0665	3560	chr2:105652489-105653414	chr2:105653397-105653410
MA-05231	TCF7L2	1	AAAAATCAAAGCAA	0.242	15991	chr2:105653921-105654101	chr2:105654009-105654022
MA-05231	TCF7L2	1	TCACATGAAAGCTG	0.0363	1885	chr2:105654559-105655577	chr2:105654610-105654623
MA-05231	TCF7L2	-1	ATCCTTTCAACTGA	0.0215	1098	chr2:105656697-105659412	chr2:105657135-105657148
MA-05231	TCF7L2	1	ATAACTCAAAGCCA	0.0215	1098	chr2:105656697-105659412	chr2:105657566-105657579
MA-05231	TCF7L2	-1	AGGCTTTGAACAAA	0.0191	976	chr2:105656697-105659412	chr2:105657673-105657686
MA-05231	TCF7L2	-1	TCGCTTTCATCATG	0.0161	819	chr2:105656697-105659412	chr2:105657736-105657749
MA-05231	TCF7L2	-1	AGCCTTTGAGCCAT	0.0161	819	chr2:105656697-105659412	chr2:105659091-105659104
MA-05231	TCF7L2	-1	AGACTTTGATTTTT	0.242	15991	chr2:105671154-105672145	chr2:105672101-105672114
MA-05231	TCF7L2	1	GAAGGTCAAAGGAT	0.0665	3560	chr2:105655682-105656047	chr2:105655796-105655809
MA-05231	TCF7L2	1	CAAAATCAAAGTGT	0.164	9801	chr2:105699829-105700000	chr2:105699926-105699939

### Sheet: S7 Table Oligos
S7 Table: Oligonucleotides
NG Capture C Oligos
Pair #1 Paupar TSS
CTGGCTGTGCCGAAGCGGTCCACGGGTGGAAAATCGGCCTCCGTGTACCTGGCGCGAGCATTTTGGTTGCTTTCAGGTTTAATTAACTTTGAACAACAAATATGCTTCGAGTTCTGGATC
GATCCACCATAGGGCTCCGGCTTAAGTCCACCCCTGGATTCGGCCCAACTAGGTGGAAGCTGAAGGAACGTTCCCACGAGGGCTCCCAAGGACAAAGAAGCCAACCAGACCTCATCTTCA
Pair #2 PAX6 P0
ATGAGGGCATTGCTGGCGTGGATATTAAGGAAAGTTAGCGCCTGCCGGAGCACCCTCTTTTCTTATCGTTGACATTTAAACTCTGGGGCAGGTCCTCGCGTAGAACCCGGTTGTCAGATC
GATCCGCGTACTGGATGGCCCCTGAACTCCGCAGGACCTGTTTACTTGAAAGTAGGGGGAGGGGGGCTTAAGCCGAACCTCAGGGAGGACAATACCAGCCAGAGGCAGGCTGGGCGTGTG
Pair # 3 PAX6 P1
GATCAAGTTCGCGGCCGCAGCGCTGGCCGCCGAAGCGCATGGAGCGGGAGACCTCGGCGAGCGCCAGAGCCTAGGAGCGGGGGGCCCAGCGCCGGAGAGAGAAGCCGGGACCCACCGGCA
AGCCATCACCAATCAGCATAGGTGTGCTGGCTGCAGCCACTTCCCCACACTCTTTATCTCTCACTCTCCAGCCGCTGACAGCCCATTTTATTGTCAATCTCTGTCTTCTTCCCAGGGATC
Pair #6 SOX2 TSS
TTTCCAAAAACTAATCACAACAATCGCGGCGGCCCGAGGAGGAGAGCGCCTGTTTTTTCATCCCAATTGCACTTCGCCCGTCTCGAGCTCCGCTTCCCCCCAACTATTCTCCGCCAGATC
GATCGGCTAAAATTACCCTCTCGGGTCCTGGGCAGGCAAGATTCTTGAACCCCTACCCCCGCCCCCAGCCCATTCTCCCACAGCCTGGGCTTGCTTGGTGCCGGCTCCTCGGGTTCGGCG
Expression Analysis
Tcf7L2F	AGTACCACAGCAAGGTCAGC
Tcf7L2R	CTTGACTGTCGGTGTGACGA
PauparF	ACCATCACCCCTGCAATAGTTC
PauparR	AGCAGCCTTTGAGCCATCTC
Pax6P0F	CACCAGACTCACCTGACACC
Pax6P0R	TCACTCCGCTGTGACTGTTC
Pax6P1F	ACAGGAGCCTTGACAACGAC
Pax6P1R	ACTCCGCTGTGACTGTTCTG
TbpF	TCAGTTCTGGAAAAATGGTGTG
TbpR	TGCTGCTAGTCTGGATTGTTCT
CRISPRi Oligos (cloning)
sgCRE2F	CACCGCTTTCATGTGACTGTCCAG
sgCRE2R	AAACCTGGACAGTCACATGAAAGC
sgCRE3F	CACCGTCTGAAATGTGAAGGTCAA
sgCRE3R	AAACTTGACCTTCACATTTCAGAC
sgCRE5F	CACCGTCCAACAGTTTTTATGTGG
sgCRE5R	AAACCCACATAAAAACTGTTGGAC
sgControl	CACCGCGCCAAACGTGCCCTGACGG
sgControl	AAACCCGTCAGGGCACGTTTGGCGC
TCF7L2 ChIP-qPCR
CRE1F	TGACTCAGAGTTTGCCTCCC
CRE1R	AGAACACCAAGGTTTCAGTCTCA
CRE2F	CTGGAACCTGGAAAGATCCGT
CRE2R	CCATGACAGATGGCAGGACT
CRE3F	AGTCAGAGATGGGAGGTCCTT
CRE3R	CTGTTGAATTCAGGGATGGTGG
CRE4F	CCAACCCAAAGGTACAACAGG
CRE4R	GGTTTCCAAAGCATGGAGCC
CRE5F	AAGTAGCAGCCTTTGAGCCAT
CRE5R	GGGTCTGTCTTGCTGAGGAAC
CRE6F	AAGGAAAGGAAAGGGCACCAT
CRE6R	TGAATCCTGCTCACCGGCTA
CRE7F	TTCGGACCCTATTGATGGTGA
CRE7R	ACACTTACAGCAAGGGCATGT
Cont1F	CCAGCACGAAGCATCACAAT
Cont1R	AAGACTGGCACTTACTCCGTG
Cont2F	TCCAGGTGCTGGACAATGAA
Cont2R	CAACCGTTGGATACCTGCAT
